# A photosynthetic checkpoint halts *Synechocystis* sp. PCC 6803 response to nitrogen deprivation during glucose-mediated metabolic imbalance

**DOI:** 10.1101/2025.07.30.667207

**Authors:** Pablo Ortega-Martínez, Joaquín Giner-Lamia, Laura T. Wey, M. Isabel Muro-Pastor, Francisco J. Florencio, Sandra Díaz-Troya

**Affiliations:** Instituto de Bioquímica Vegetal y Fotosíntesis, Universidad de Sevilla-Consejo Superior de Investigaciones Científicas, Américo Vespucio 49, Sevilla, 41092, Spain; Departamento de Bioquímica Vegetal y Biología Molecular, Facultad de Biología, Universidad de Sevilla, Profesor García González s/n, Sevilla, 41012, Spain; Department of Life Technologies, University of Turku, Turku, Finland

**Keywords:** Cyanobacteria, Chlorosis, Nitrogen metabolism, Carbon metabolism, Photosynthesis, Photomixotrophy

## Abstract

Cyanobacteria adapt to nitrogen starvation by undergoing chlorosis, a regulated bleaching process involving the degradation of phycobilisomes, the light harvesting antennae complexes, and accumulation of glycogen. While this response is well-characterized under photoautotrophic conditions, its modulation by external organic carbon sources such as glucose remains poorly characterized. Here, we investigated how glucose affects chlorosis onset in the model cyanobacterium *Synechocystis* sp. PCC 6803. Using an integrative approach combining physiological assays, targeted metabolomics, RNA-sequencing, chlorophyll fluorescence and absorbance spectroscopy, we studied the underlying regulatory mechanisms, focusing on redox control and photosynthetic electron transport. Glucose supplementation prevented bleaching, even when added after nitrogen deprivation symptoms had begun.

This effect was associated with excess glycogen accumulation, disrupted carbon partitioning, and buildup of metabolic intermediates, indicating a metabolic overflow. Despite these physiological differences, transcriptomic responses to nitrogen deprivation were largely similar regardless of glucose supplementation, suggesting regulation at the post-transcriptional or metabolic level. Glucose also impaired photosynthetic electron transport by creating a redox bottleneck at the photosystem II (PSII) acceptor side, leading to decreased electron transport to photosystem I (PSI) and oxidation of the P700 pool. These findings suggest that reduction of the P700 acceptor side is required to trigger chlorosis. Our results demonstrate that glucose uncouples nitrogen sensing from the bleaching process by altering redox balance and photosynthetic electron flow. We propose the existence of a redox-sensitive checkpoint that integrates metabolic state with photosynthetic performance, offering new insights into stress adaptation in cyanobacteria.
