## Supplemental Table S1 for "A photosynthetic checkpoint halts *Synechocystis* sp. PCC 6803 response to nitrogen deprivation during glucose-mediated metabolic imbalance"

### Sheet: Metabolites relative
	Relative amounts of metabolites in fold-change regarding exponential growing cells in BG11C after nitrogen depletion
	Hours since nitrogen depletion:	3 hours				6 hours				24 hours
		C		G		C		G		C		G
		Mean	SD	Mean	SD	Mean	SD	Mean	SD	Mean	SD	Mean	SD
	Arginine	0.128903	0.0631473	0.090911	0.0604134	0.0211033	0.0160652	0	0	0	0	0	0
	Glutamine	0.708754	0.287082	0.270281	0.100749	0.576683	0.65965	0.191026	0.189272	0	0	0	0
	Asparagine	0.336148	0.215569	0.241896	0.190452	0.0929271	0.157301	0	0	0	0	0	0
	Alanine	2.51425	0.464856	1.8296	0.466545	1.55745	0.404959	0.991014	0.260318	0.247662	0.0298175	1.48753	0.0737686
	Serine	2.71542	1.08743	2.26308	1.39115	1.3392	0.422186	0.620458	0.253726	0.14191	0.0772687	0	0
	Threonine	3.5227	1.40815	1.33648	0.429805	1.49164	0.553823	0.49452	0.0852141	0	0	0	0
	Histidine (rel)	0.186873	0.0421761	0.120266	0.0288927	0.221699	0.0715503	0.111271	0.0630601	0.221738	0.0395758	0.0144922	0.00513448
	Valine	3.46586	2.17516	1.74519	1.57078	0.766138	0.638053	0.0424097	0.05282	0	0	0	0
	Methionine	0.850552	0.206382	0.611754	0.179205	0.758155	0.105514	0.356479	0.0513385	0.245334	0.0123739	0.0934918	0.017693
	Tyrosine	22.597	17.4689	9.19852	8.26761	25.1623	18.6691	2.53541	1.79123	0.2519	0.0257946	0	0
	pool Iso-Leu	16.6426	22.6255	11.2618	17.3082	2.70538	2.92917	0.220755	0.183221	0	0	0	0
	Phenylalanine	3.16413	0.658109	1.01551	0.934611	4.30841	2.78058	0.293781	0.370771	0	0	0	0
	Aspartate	0.150612	0.00902843	0.15474	0.0453585	0.0981635	0.0331668	0.0773364	0.0265947	0.0108968	0.00935053	0.0154725	4.62718e-05
	Glutamate	0.406594	0.0235348	0.270332	0.0542929	0.401709	0.0558774	0.198179	0.0433223	0.115153	0.00293908	0.00511716	0.000405627
	Triptophan	0.196547	0.0310923	0.177421	0.0599121	0.299348	0.0903416	0.371541	0.0806655	0.144378	0.01942	0.0459941	0.0102563
	UDPG	7.09786	11.8694	25.7167	43.6777	39.2	50.4468	7.03621	9.83206	33.3674	40.2172	0	0
	Glucose 6P	0.570879	0.405519	1.69287	1.22873	0.675495	0.452694	3.47986	1.67307	0.971862	0.107893	3.82067	1.2834
	Glucose 1P	0.696453	0.203116	1.36894	0.360411	1.05649	0.274916	1.60026	0.338641	1.01802	0.0772922	0.292825	0.0625741
	Mannose 1P	0.482306	0.155074	1.1381	0.305497	0.869363	0.62443	2.02907	1.3985	1.1021	0.264065	0.545803	0.0383904
	Sucrose-6P (rel)	0.335018	0.0623643	5.2813	1.47363	1.76549	1.10159	8.66225	1.70496	4.8304	0.589856	0.305814	0.0396375
	Sucrose	0.100306	0.200612	0.556575	0.17069	0.435607	0.448301	0.802115	0.327099	2.13773	0.765692	0	0
	ADPG	0.327304	0.382283	2.35961	2.55979	0.676975	0.523094	2.78427	3.38852	0.446541	0.235562	0.405887	0.213306
	Glycerol 3P	0.226768	0.0951045	0.408503	0.231462	0.452552	0.222162	0.474464	0.206804	0.467381	0.0408718	0.319348	0.0721476
	GG	0.191993	0.0513957	1.34386	0.387995	0.206805	0.0839622	1.28756	0.544027	0.74031	0.444854	0.110356	0.0274462
	Fructose-6P (rel)	0.371365	0.357351	1.42777	0.942083	0.674238	0.40971	2.7924	0.705892	0.933453	0.18852	3.30037	0.295493
	Fructose-1,6P	0.355634	0.131518	0.433087	0.0978301	0.269562	0.032212	0.239889	0.0548004	0.155596	0.0157944	0.107936	0.0125603
	Glucose-1,6 P	0.393287	0.0968597	0.453004	0.121717	0.334439	0.0421549	0.29455	0.0627083	0.204708	0.0168266	0.12296	0.0130101
	6-phosphogluconate	0.482553	0.487327	1.9332	1.91752	0.589469	0.550661	2.02244	1.35064	0.312692	0.142868	1.16927	0.593628
	2K3D6PG	0.20163	0.403259	0.840572	0.245604	0.52409	0.371371	0.834133	0.127932	0.369908	0.0704998	0.659272	0.161389
	pool Ribul- xylul 5P	0.359364	0.251442	0.539643	0.145798	0.752755	0.538233	0.906294	0.494668	0.930696	0.141844	0.776292	0.115038
	Ribose-5P	0.634184	0.12821	0.883779	0.197508	0.831162	0.172973	1.07794	0.187693	0.879575	0.301196	0.815906	0.103738
	Ribulose 1-5 P	0.560359	0.224421	0.467223	0.158673	0.493801	0.180363	0.327729	0.118695	0.248924	0.090338	0.155571	0.0554967
	Erythrose-4P	0.578874	0.52803	2.09757	2.16664	1.02272	0.939585	4.13857	3.35798	0.984924	0.173398	3.86349	0.855865
	Sedoheptulose-7P	0.407633	0.295539	0.815223	0.159246	0.702419	0.574872	2.3657	0.317603	0.952745	0.252704	7.83978	1.01117
	DHAP	0.50855	0.380241	0.867644	0.457487	0.501506	0.275632	0.622686	0.356794	0.361739	0.068995	0.231269	0.0110554
	GAP	0.586904	0.184694	1.15931	0.65549	0.729629	0.214382	1.65559	0.785019	0.845018	0.0582385	1.59925	0.198726
	3PG	0.483609	0.120782	0.394633	0.131213	0.539883	0.0882518	0.315844	0.0669883	0.293135	0.0439486	0.0684463	0.0127507
	PEP	0.636566	0.136102	0.37928	0.190275	0.625542	0.0908392	0.250085	0.129642	0.151232	0.0139224	0.00420649	0.00112569
	Pyr	0.748678	0.472802	2.0467	1.0704	0.852098	0.348432	3.51308	1.59122	3.84027	1.34157	25.1248	0.0276756
	AcCoA	1.14997	0.89057	1.03733	0.749173	1.17523	0.90166	0.888941	0.635453	0.389617	0.136653	0.0574853	0.0155201
	Citrate	0.334144	0.0749243	0.315049	0.0850305	0.303482	0.076078	0.319051	0.0517983	0.365217	0.036892	0.410148	0.0595572
	Isocitrate	0.383884	0.096677	0.312537	0.0657674	0.363308	0.116065	0.284338	0.0523458	0.348786	0.00924631	0.016514	0.000678037
	c-aconitate	0.286304	0.114721	0.359842	0.096383	0.282915	0.0549265	0.34592	0.13446	0.532668	0.161156	0.174273	0.0443742
	2-oxoglutarate	1.41927	2.6572	5.78781	8.26888	11.9191	16.5674	14.8535	18.7539	49.7038	27.0043	23.0304	10.9526
	Succinate	0.620776	0.176952	1.70722	1.11376	1.17251	0.540072	1.90565	0.89257	1.36543	0.282318	0.913484	0.457748
	Fumarate	0.516882	0.231102	2.41082	0.369969	2.33212	1.09596	5.22794	1.93663	9.30037	0.684515	8.48843	3.16321
	Malate	0.844808	0.118769	1.56943	0.508501	1.65296	0.358761	2.39937	0.536624	3.45869	0.0543003	3.25786	1.11896
